# The interferon-gamma response pathway is a targetable driver of FSHD muscular dystrophy progression

**DOI:** 10.64898/2026.10.13.758792

**Authors:** Beatrice Biferali, Federica Del Prete, Mara Salomè, Jose Manuel Garcia Manteiga, Reza Alemohammad, Miriam Mombellardo, Maria Pannese, Emanuele Mocciaro, Francesca Torri, İlker Eren, Elisabetta Ferraro, Dicle Ballikaya, Beatrice Ciurli, Arianna Votta, Daniele Campolungo, Daniel C. Turner, Monica Canepari, Roberto Bottinelli, Gabriele Siciliano, Serpil Eraslan, Giulia Ricci, Davide Gabellini

## Abstract

Facioscapulohumeral muscular dystrophy (FSHD) is a leading neuromuscular disorder caused by the aberrant expression of the transcription factor double homeobox 4 (DUX4) in skeletal muscle. While DUX4 is normally restricted to early embryonic development, its reactivation in FSHD triggers chronic inflammation and progressive muscle degeneration. However, the precise molecular links between DUX4 and persistent immune activation remain poorly understood. Here, we show that DUX4 induces a viral mimicry-like pathway that is fundamentally uncoupled from canonical type I interferon (IFN) activation. Instead, DUX4 establishes a non-canonical innate immune state dominated by IFN-γ signaling, providing a mechanistic explanation for the non-resolving inflammation characteristic of the disease. We demonstrate that while IFN-γ treatment alone is sufficient to recapitulate key DUX4 pathogenic effects, its inhibition rescues muscle inflammation and halts disease progression in FSHD models. These findings define a “skewed viral mimicry” process driven by a disease-specific transcription factor and identify IFN-γ as a primary therapeutic target for tissue-informed immunomodulation in muscular dystrophy.

**Teaser:** IFN-γ response is the main upregulated inflammatory pathway in FSHD muscle and represents a key driver of disease progression.
