## Supplementary Table 6 for "The interferon-gamma response pathway is a targetable driver of FSHD muscular dystrophy progression"

### Sheet: readme
Table S6
Putative direct DUX4 target genes in mouse skeletal muscle
DUX4 signature genes

### Sheet: Putative direct DUX4 targets 
Putative direct DUX4 targets in mouse muscle
Crot
Hhip
Mmp17
Agtr2
Zfpm2
Plod2
Col24a1
Aadac
Abca5
Ablim3
Ankrd35
Aqp4
B3galt2
Bace2
Bicd1
Cd180
Cd48
Dock2
Elf3
Entpd3
Fam171b
Fbln7
Flrt2
Fmo1
Fyb
Gab2
Ggh
Gstm4
Hspa4l
Il20rb
Ilvbl
Itgam
Lgr5
Lum
Myo1g
N4bp2l1
Ncf2
Nfe2
Otogl
Pclo
Pgap1
Ppfia2
Pqlc3
Rasal2
Rb1
Reln
Ret
Rgs2
Rngtt
Sag
Sesn3
Sh3bgrl2
Shc1
Slc10a6
Slc15a2
Slc16a2
Slc37a2
Slc45a3
Sntb1
Sord
Spsb4
Sstr5
Uchl1
Unc13b
Vav1
Vav3
Wfdc3
Ypel1
Slc22a23
Adcy5
Angptl6
Crhr2
Eya1
Fgf10
Grtp1
Lhfpl1
Mpc1
Ostn
Pcp4
Plekha6
Ramp1
Tlr5
Yipf7
Dlg2
Tex11
Cacna1d
Tanc2
Ifit3
Pde10a
Abca1
Ano2
Atp13a4
Ccdc162
Clec10a
Dusp2
Ggt5
Inadl
Lrrc8b
Mgat5
Morc4
Naip2
Naip5
Nek1
Nol4
Parvg
Ptpro
Scml4
Slit3
Spata6
Tbc1d9
Tmem74
Serpinb6c

### Sheet: DUX4 signature genes
DUX4 signature genes
Wfdc3
Agtr2
Serpinb6c
Aadac
Slc15a2
Mmp17
Crot
Col24a1
Aqp4
Lgr5
Pclo
Sh3bgrl2
Sntb1
Sord
Unc13b
Ostn
Zfpm2
