## Supplementary Table 8 for "The interferon-gamma response pathway is a targetable driver of FSHD muscular dystrophy progression"

### Sheet: Readme
Table S8
List of primers used for RT-qPCR
List of siRNAs
List of primers used for mouse genotyping

### Sheet: Primers for RT-qPCR
List of primers used in the manuscript for RT-qPCR
	Target gene	Sequence of Fw primer	Sequence of Rv primer
	hDUX4 dual endogenous	CTTCCGTGAAATTCTGGCTGAATG	TTTTTTTTTTTTTTTTTCTATAGGATCCACAGG
	hDUX4 inducible	GCGCAACCTCTCCTAGAAAC	AGCAGAGCCCGGTATTCTTC
	HSATII_pericentric	TGAATGGAATCGTCATCGAA	CCATTCGATAATTCCGCTTG
	hHERV-K	ATTGGCAACACCGTATTCTGCT	CAGTCAAAATATGGACGGATGGT
	hERVL	ATATCCTGCCTGGATGGGGT	GAGCTTCTTAGTCCTCCTGTGT
	hTLR-3	TGGTTGGGCCACCTAGAAGTA	TCTCCATTCCTGGCCTGTG
	hMDA5	GAGCAACTTCTTTCAACCACAG	CACTTCCTTCTGCCAAACTTG
	hRIG-I	CCAGCATTACTAGTCAGAAGGAA	CACAGTGCAATCTTGTCATCC
	hSTAT-1	CTTGGATCAGCTGCAGAACT	GTGCGGTCCCATAACACTTG
	hSTAT-3	GGGAGAGATTGACCAGCAGT	TGATTCTTCCCACAGGCACC
	hIFN-𝛾	TCCCATGGGTTGTGTGTTTA	AAGCACCAGGCATGAAATCT
	hIFN-α	AATGACAGAATTCATGAAAGCGT	GGAGGTTGTCAGAGCAGA
	hIFN-β	GTCTCCTCCAAATTGCTCTC	ACAGGAGCTTCTGACACTGA
	hIL-6	CACTGGTCTTTTGGAGTTTGAG	GGACTTTTGTACTCATCTGCAC
	hC1S	TGAAGAAGGGAGGCTCTGTG	TAGTATGCAGCAAACCCCGT
	hVCAM1	AAGTTCTTGTTTGCCGAGCT	GTCACAGAGCCACCTTCTTG
	hPTPN6	CCTGGAGACTTCGTGCTTTC	TCTTGAAATGCTCCACCAGG
	hMYD88	CTGAGCGTTTCGATGCCTTC	CTAGCAATAGACCAGACACAGG
	hCFH	GGGAAAGATGGATGGTCAGC	GTGCTTCCAGTATTGCTTTCAT
	hC1R	CAACGAGGAGAATGGGACCA	GGACGGCAGGAACAGAAGTA
	mm Ifn-𝛾	AGTTTGAGGTGAGACGGCA	TCCCAATCTGTCTGCAGTGG
	mm Mvp	GACCCCTTCCCTCTGTACC	CTCAAACAGCCACTCGTCTC
	mm Csf2rb	CAGGGGCTAATCAACATGACC	CGTTTGTGATGGAAAATCGTGT
	mm Upp1	ATCCCAACATCTGTGCAGGC	CAATGCGGATGATGGTGATGT
	mm Cdkn1a	ACAAGAGGCCCAGTACTTCC	AGAAATCTGTCAGGCTGGTCT
	mm Tlr3	GTGAGATACAACGTAGCTGACTG	TCCTGCATCCAAGATAGCAAGT
	mm Mda5	CTACGCACTTTCCCAGTGGAT	TGTTCAGTCTGAGTCATGGGC
	mm Rig-I	AAGAGCCAGAGTGTCAGAATCT	AGCTCCAGTTGGTAATTTCTTGG
	mm Il-6	GGAGAGGAGACTTCACAGAGG	CCAGTTTGGTAGCATCCATC
	mm Stat-1	ATGACCTCCTCTCACAGCTG	CCTTTCTTCCTTCAGACAGTTGT
	mm Stat-3	GCAATATAGCCGATTCCTGCA	TCTGGAGGAGGCGAGACT
	mm Pdgfr⍺	ACCACAATGGTGCTGTTGAA	AATCTCTGGGGCAAAGGTCT
	mm Ifn-α	CGGTGCTGAGCTACTGGC	TTTGTACCAGGAGTGTCAAGG
	mm Ifn-β	GGTGGAATGAGACTATTGTTG	AGGACATCTCCCACGTC
	mm Iapez-int	CCCCACAAGGCTAGTCTCAT	GTCCCGTGTCGTTTTACCTG
	mm Rltr1b	AGACATTCCTGAGGCTGCTT	AGGAGACAGTGGATTCGACC
	mm Iap Pol	CTTGCCCTTAAAGGTCTAAAAGCA	GCGGTATAAGGTACAATTAAAAGATATGG
	mm F4/80 (adgre1)	CCCCAGTGTCCTTACAGAGTG	GTGCCCAGAGTGGATGTCT
	mm CD68	CTTCCCACAGGCAGCACAG	AATGATGAGAGGCAGCAAGAGG
	mm Myh1	GTCTACCCCATGAACCCTCC	GTTGACAGTGACGCAGAACA
	mm Myh2	ATCTTCCCCATGAACCCTCC	GGTTGACGGTGACACAGAAG
	mm Myh4	GAACCCTCCCAAGTACGACA	CTTGTAGGGGTTGACGGTGA
	m/h GAPDH	TCAAGAAGGTGGTGAAGCAGG	ACCAGGAAATGAGCTTGACAAA

### Sheet: siRNA List
List of primers used for siRNA transfection
	Non-targeting pool	UGGUUUACAUGUCGACUAA
		UGGUUUACAUGUUGUGUGA
		UGGUUUACAUGUUUUCUGA
		UGGUUUACAUGUUUUCCUA
	siDUX4	AAAGCGAUCCUUCUCAAAGGCUCGG

### Sheet: Genotyping
List of primers used for Mouse genotyping
	MICE	B6(Cg)-Gt(ROSA)26Sortm1.1(DUX4*)Plj/J
	Stock No:	28710
	Primers	CTGGCTTCTGAGGACCG	COMMON-FW_21306
		CACTTAGGTGATCAGTGTAGAGATATG	Mutant Reverse (hDUX4)_26766
		CCGAAAATCTGTGGGAAGTC	Wild type Revers_oIMR9021
	MICE	STOCK Tg(ACTA1-cre/Esr1*)2Kesr/J
	Stock No:	25750
	Primers	CAG GTA GGG CAG GAG TTG G	Transgene Forward_54739_hACTA1
		TTT GCC CCC TCC ATA TAA CA	Transgene Reverse_30915_Rabbit beta-globin intron II
		AGT GGC CTC TTC CAG AAA TG	Internal Positive Control Forward_31704
		TGC GAC TGT GTC TGA TTT CC	nternal Positive Control Reverse_31705
